# Population genomic analysis reveals cryptic population structure in the commercially important Lake Malawi cichlid *Copadichromis mloto*

**DOI:** 10.1101/2024.04.26.591058

**Authors:** Wilson Sawasawa, Alexander Hooft van Huysduynen, Sophie Gresham, Harold Sungani, Bosco Rusuwa, Gudrun De Boeck, George F. Turner, Maxon Ngochera, Hannes Svardal

## Abstract

Fish is an important source of animal protein for many people living around Lake Malawi. The evaluation of population structure and genetic diversity can yield useful information for management and conservation of fish species but is complicated in Lake Malawi by the close genetic relatedness of species of the recent cichlid adaptive radiation. In this study, we analysed whole-genome sequencing data of “true utaka”, a group of cichlids previously common in fisheries, but that has faced strong decline due to overfishing. Our analysis of 223 individuals collected from fishermen’s catches along the western shoreline of Lake Malawi confirmed that *Copadichromis mloto* (*C. sp*. “virginalis kajose”) is the true utaka most targeted by fisheries. Genetic principal component analysis, phylogenetic inference, and admixture analysis revealed complex patterns of population structure. The presence of at least three geographically widespread genetic clades that have remained separate despite gene flow and partial sympatry hints at the presence of currently undescribed, cryptic species diversity in *C. mloto*. This result leads us to suggest that, despite the lack of obvious habitat barriers, benthic and pelagic species of Malawi cichlids might harbour unidentified species diversity and calls for further genetic and taxonomic research to define appropriate conservation units.
