## Supplementary material 3 for "Population genomic analysis reveals cryptic population structure in the commercially important Lake Malawi cichlid *Copadichromis mloto*"

### Sheet: Metadata for the samles used in
NCBI BioSample ID	Sanger Institute sequence ID	Collector's ID	sex	exclude	seq_depth	genus	species	Collection location	Collection Year	clade	latitude	longitude	dsuite_population
Filled prior to publication	CopAnsF17350461	CVLM_19	?		25.97	Copadichromis	mloto	Lake_Malombe	2002	mloto_A	-14.554	35.1859	Lake_Malombe_mloto_A
Filled prior to publication	CopAnsF17350462	CVLM_13	?		21.97	Copadichromis	mloto	Lake_Malombe	2002	mloto_A	-14.554	35.1859	Lake_Malombe_mloto_A
Filled prior to publication	CopAnsF17350452	CVCT_91	?		21.89	Copadichromis	mloto	Monkey_Bay_Chenga_trawler	2002	mloto_B	-14.0198	35.0225	Monkey_Bay_Chenga_trawler_mloto_B
Filled prior to publication	CopAnsF17350449	CVCT_90	?		21.48	Copadichromis	mloto	Monkey_Bay_Chenga_trawler	2002	mloto_B	-14.0198	35.0225	Monkey_Bay_Chenga_trawler_mloto_B
Filled prior to publication	CopAnsF17350451	CVCT_85	?		21.22	Copadichromis	mloto	Monkey_Bay_Chenga_trawler	2002	mloto_B	-14.0198	35.0225	Monkey_Bay_Chenga_trawler_mloto_B
Filled prior to publication	CopAnsF17350464	CVLM_46	?		20.2	Copadichromis	mloto	Lake_Malombe	2002	mloto_A	-14.554	35.1859	Lake_Malombe_mloto_A
Filled prior to publication	CopAnsF17350454	CVCT_87	?		19.86	Copadichromis	mloto	Monkey_Bay_Chenga_trawler	2002	mloto_B	-14.0198	35.0225	Monkey_Bay_Chenga_trawler_mloto_B
Filled prior to publication	CopAnsF17350457	CVCT_76	?		19.85	Copadichromis	mloto	Monkey_Bay_Chenga_trawler	2002	mloto_B	-14.0198	35.0225	Monkey_Bay_Chenga_trawler_mloto_B
Filled prior to publication	CopAnsF17350459	CVLM_38	?		19.77	Copadichromis	mloto	Lake_Malombe	2002	mloto_A	-14.554	35.1859	Lake_Malombe_mloto_A
Filled prior to publication	CopAnsF17350465	CVLM_39	?		19.71	Copadichromis	mloto	Lake_Malombe	2002	mloto_A	-14.554	35.1859	Lake_Malombe_mloto_A
Filled prior to publication	CopAnsF17350448	CVCT_79	?		19.52	Copadichromis	mloto	Monkey_Bay_Chenga_trawler	2002	mloto_B	-14.0198	35.0225	Monkey_Bay_Chenga_trawler_mloto_B
Filled prior to publication	CopAnsF17350463	CVLM_23	?		18.99	Copadichromis	mloto	Lake_Malombe	2002	mloto_A	-14.554	35.1859	Lake_Malombe_mloto_A
Filled prior to publication	CopAnsF17350446	CVCT_70	?		18.93	Copadichromis	mloto	Monkey_Bay_Chenga_trawler	2002	mloto_B	-14.0198	35.0225	Monkey_Bay_Chenga_trawler_mloto_B
Filled prior to publication	CopAnsF17350458	CVLM_14	?		18.86	Copadichromis	mloto	Lake_Malombe	2002	mloto_A	-14.554	35.1859	Lake_Malombe_mloto_A
Filled prior to publication	CopAnsF17350445	CVCT_84	?		18.38	Copadichromis	mloto	Monkey_Bay_Chenga_trawler	2002	mloto_B	-14.0198	35.0225	Monkey_Bay_Chenga_trawler_mloto_B
Filled prior to publication	CopAnsF17350455	CVCT_54	?		18.34	Copadichromis	mloto	Monkey_Bay_Chenga_trawler	2002	mloto_B	-14.0198	35.0225	Monkey_Bay_Chenga_trawler_mloto_B
Filled prior to publication	CopAnsF17350456	CVLM_22	?		18	Copadichromis	mloto	Lake_Malombe	2002	mloto_B	-14.554	35.1859	Lake_Malombe_mloto_B
Filled prior to publication	CopAnsF17350447	CVCT_77	?		17.68	Copadichromis	mloto	Monkey_Bay_Chenga_trawler	2002	mloto_B	-14.0198	35.0225	Monkey_Bay_Chenga_trawler_mloto_B
Filled prior to publication	CopAnsF17350450	CVCT_86	?		17.52	Copadichromis	mloto	Monkey_Bay_Chenga_trawler	2002	mloto_B	-14.0198	35.0225	Monkey_Bay_Chenga_trawler_mloto_B
Filled prior to publication	CopAnsF18116175	CVCT_61	?		13.9783	Copadichromis	mloto	Monkey_Bay_Chenga_trawler	2002	mloto_B	-14.0198	35.0225	Monkey_Bay_Chenga_trawler_mloto_B
Filled prior to publication	CopAnsF18116183	CVCT_73	?		13.0048	Copadichromis	mloto	Monkey_Bay_Chenga_trawler	2002	mloto_B	-14.0198	35.0225	Monkey_Bay_Chenga_trawler_mloto_B
Filled prior to publication	CopAnsF18116312	CVCT_74	?		10.1158	Copadichromis	mloto	Monkey_Bay_Chenga_trawler	2002	mloto_B	-14.0198	35.0225	Monkey_Bay_Chenga_trawler_mloto_B
Filled prior to publication	CopAnsF18116320	CVCT_75	?		10.0056	Copadichromis	mloto	Monkey_Bay_Chenga_trawler	2002	mloto_B	-14.0198	35.0225	Monkey_Bay_Chenga_trawler_mloto_B
Filled prior to publication	CopAnsF18116328	CVCT_78	?		9.10426	Copadichromis	mloto	Monkey_Bay_Chenga_trawler	2002	mloto_B	-14.0198	35.0225	Monkey_Bay_Chenga_trawler_mloto_B
Filled prior to publication	CopAnsF18116199	CVCH_95	?		13.4227	Copadichromis	mloto	Chilumba	2002	mloto_C	-10.4268	34.2588	Chilumba_mloto_C
Filled prior to publication	CopAnsF18116191	CVCH_94	?		13.0826	Copadichromis	mloto	Chilumba	2002	mloto_C	-10.4268	34.2588	Chilumba_mloto_C
Filled prior to publication	CopAnsF18116352	CVCH_102	?		11.4506	Copadichromis	mloto	Chilumba	2002	mloto_C	-10.4268	34.2588	Chilumba_mloto_C
Filled prior to publication	CopAnsF18116344	CVCH_98	?		9.56928	Copadichromis	mloto	Chilumba	2002	mloto_C	-10.4268	34.2588	Chilumba_mloto_C
Filled prior to publication	CopAnsF18116336	CVCH_97	?		8.85979	Copadichromis	mloto	Chilumba	2002	mloto_C	-10.4268	34.2588	Chilumba_mloto_C
Filled prior to publication	CopAnsF18116180	CVLM_3	?		14.5133	Copadichromis	mloto	Lake_Malombe	2002	mloto_A	-14.554	35.1859	Lake_Malombe_mloto_A
Filled prior to publication	CopAnsF18116173	CVLM_1	?		13.3972	Copadichromis	mloto	Lake_Malombe	2002	mloto_A	-14.554	35.1859	Lake_Malombe_mloto_A
Filled prior to publication	CopAnsF18116262	CVLM_53	?		13.2353	Copadichromis	mloto	Lake_Malombe	2002	mloto_A	-14.554	35.1859	Lake_Malombe_mloto_A
Filled prior to publication	CopAnsF18116188	CVLM_5	?		13.183	Copadichromis	mloto	Lake_Malombe	2002	mloto_A	-14.554	35.1859	Lake_Malombe_mloto_A
Filled prior to publication	CopAnsF18116189	CVLM_24	?		13.1715	Copadichromis	mloto	Lake_Malombe	2002	mloto_A	-14.554	35.1859	Lake_Malombe_mloto_A
Filled prior to publication	CopAnsF18116222	CVLM_48	?		13.1431	Copadichromis	mloto	Lake_Malombe	2002	mloto_A	-14.554	35.1859	Lake_Malombe_mloto_A
Filled prior to publication	CopAnsF18116182	CVLM_42	?		12.438	Copadichromis	mloto	Lake_Malombe	2002	mloto_A	-14.554	35.1859	Lake_Malombe_mloto_A
Filled prior to publication	CopAnsF18116221	CVLM_32	?		12.2684	Copadichromis	mloto	Lake_Malombe	2002	mloto_A	-14.554	35.1859	Lake_Malombe_mloto_A
Filled prior to publication	CopAnsF18116198	CVLM_44	?		12.1885	Copadichromis	mloto	Lake_Malombe	2002	mloto_A	-14.554	35.1859	Lake_Malombe_mloto_A
Filled prior to publication	CopAnsF18116245	CVLM_36	?		11.9337	Copadichromis	mloto	Lake_Malombe	2002	mloto_A	-14.554	35.1859	Lake_Malombe_mloto_A
Filled prior to publication	CopAnsF18116213	CVLM_31	?		11.4774	Copadichromis	mloto	Lake_Malombe	2002	mloto_A	-14.554	35.1859	Lake_Malombe_mloto_A
Filled prior to publication	CopAnsF18116296	CVLM_27	?		11.2153	Copadichromis	mloto	Lake_Malombe	2002	mloto_A	-14.554	35.1859	Lake_Malombe_mloto_A
Filled prior to publication	CopAnsF18116256	CVLM_18	?		11.1495	Copadichromis	mloto	Lake_Malombe	2002	mloto_A	-14.554	35.1859	Lake_Malombe_mloto_A
Filled prior to publication	CopAnsF18116220	CVLM_10	?		11.0761	Copadichromis	mloto	Lake_Malombe	2002	mloto_A	-14.554	35.1859	Lake_Malombe_mloto_A
Filled prior to publication	CopAnsF18116260	CVLM_17	?		11.0437	Copadichromis	mloto	Lake_Malombe	2002	mloto_A	-14.554	35.1859	Lake_Malombe_mloto_A
Filled prior to publication	CopAnsF18116254	CVLM_52	?		10.9552	Copadichromis	mloto	Lake_Malombe	2002	mloto_A	-14.554	35.1859	Lake_Malombe_mloto_A
Filled prior to publication	CopAnsF18116252	CVLM_16	?		10.8586	Copadichromis	mloto	Lake_Malombe	2002	mloto_A	-14.554	35.1859	Lake_Malombe_mloto_A
Filled prior to publication	CopAnsF18116174	CVLM_41	?		10.8574	Copadichromis	mloto	Lake_Malombe	2002	mloto_A	-14.554	35.1859	Lake_Malombe_mloto_A
Filled prior to publication	CopAnsF18116280	CVLM_25	?		10.8337	Copadichromis	mloto	Lake_Malombe	2002	mloto_A	-14.554	35.1859	Lake_Malombe_mloto_A
Filled prior to publication	CopAnsF18116236	CVLM_12	?		10.8255	Copadichromis	mloto	Lake_Malombe	2002	mloto_A	-14.554	35.1859	Lake_Malombe_mloto_A
Filled prior to publication	CopAnsF18116206	CVLM_45	?		10.7467	Copadichromis	mloto	Lake_Malombe	2002	mloto_A	-14.554	35.1859	Lake_Malombe_mloto_A
Filled prior to publication	CopAnsF18116304	CVLM_28	?		10.6502	Copadichromis	mloto	Lake_Malombe	2002	mloto_A	-14.554	35.1859	Lake_Malombe_mloto_A
Filled prior to publication	CopAnsF18116246	CVLM_51	?		10.6208	Copadichromis	mloto	Lake_Malombe	2002	mloto_A	-14.554	35.1859	Lake_Malombe_mloto_A
Filled prior to publication	CopAnsF18116261	CVLM_40	?		10.5789	Copadichromis	mloto	Lake_Malombe	2002	mloto_A	-14.554	35.1859	Lake_Malombe_mloto_A
Filled prior to publication	CopAnsF18116229	CVLM_33	?		10.5159	Copadichromis	mloto	Lake_Malombe	2002	mloto_A	-14.554	35.1859	Lake_Malombe_mloto_A
Filled prior to publication	CopAnsF18116237	CVLM_34	?		10.4284	Copadichromis	mloto	Lake_Malombe	2002	mloto_A	-14.554	35.1859	Lake_Malombe_mloto_A
Filled prior to publication	CopAnsF18116204	CVLM_7	?		10.3798	Copadichromis	mloto	Lake_Malombe	2002	mloto_A	-14.554	35.1859	Lake_Malombe_mloto_A
Filled prior to publication	CopAnsF18116288	CVLM_26	?		10.226	Copadichromis	mloto	Lake_Malombe	2002	mloto_A	-14.554	35.1859	Lake_Malombe_mloto_A
Filled prior to publication	CopAnsF18116228	CVLM_11	?		10.1826	Copadichromis	mloto	Lake_Malombe	2002	mloto_A	-14.554	35.1859	Lake_Malombe_mloto_A
Filled prior to publication	CopAnsF18116197	CVLM_29	?		10.0831	Copadichromis	mloto	Lake_Malombe	2002	mloto_A	-14.554	35.1859	Lake_Malombe_mloto_A
Filled prior to publication	CopAnsF18116212	CVLM_9	?		9.93047	Copadichromis	mloto	Lake_Malombe	2002	mloto_A	-14.554	35.1859	Lake_Malombe_mloto_A
Filled prior to publication	CopAnsF18116196	CVLM_6	?		9.87214	Copadichromis	mloto	Lake_Malombe	2002	mloto_A	-14.554	35.1859	Lake_Malombe_mloto_A
Filled prior to publication	CopAnsF18116190	CVLM_43	?		9.55875	Copadichromis	mloto	Lake_Malombe	2002	mloto_A	-14.554	35.1859	Lake_Malombe_mloto_A
Filled prior to publication	CopAnsF18116244	CVLM_15	?		9.40301	Copadichromis	mloto	Lake_Malombe	2002	mloto_A	-14.554	35.1859	Lake_Malombe_mloto_A
Filled prior to publication	CopAnsF18116238	CVLM_50	?		8.90854	Copadichromis	mloto	Lake_Malombe	2002	mloto_A	-14.554	35.1859	Lake_Malombe_mloto_A
Filled prior to publication	CopAnsF18116181	CVLM_20	?		8.79484	Copadichromis	mloto	Lake_Malombe	2002	mloto_A	-14.554	35.1859	Lake_Malombe_mloto_A
Filled prior to publication	CopAnsF18116214	CVLM_47	?		8.08298	Copadichromis	mloto	Lake_Malombe	2002	mloto_A	-14.554	35.1859	Lake_Malombe_mloto_A
Filled prior to publication	CopAnsF18116259	CVMI_470	?		14.6368	Copadichromis	mloto	Mbenji_Islands	2002	mloto_C	-13.439	34.4898	Mbenji_Islands_mloto_C
Filled prior to publication	CopAnsF18116251	CVMI_469	?		14.3493	Copadichromis	mloto	Mbenji_Islands	2002	mloto_C	-13.439	34.4898	Mbenji_Islands_mloto_C
Filled prior to publication	CopAnsF18116345	CVMI_472	?		10.507	Copadichromis	mloto	Mbenji_Islands	2002	mloto_C	-13.439	34.4898	Mbenji_Islands_mloto_C
Filled prior to publication	CopAnsF18116337	CVMI_471	?		9.18694	Copadichromis	mloto	Mbenji_Islands	2002	mloto_C	-13.439	34.4898	Mbenji_Islands_mloto_C
Filled prior to publication	CopAnsF18116243	CVNK_463	?		15.2969	Copadichromis	mloto	Nkhata_Bay	2002	mloto_B	-11.6083	34.2996	Nkhata_Bay_mloto_B
Filled prior to publication	CopAnsF18116234	CVNK_462	?		15.2897	Copadichromis	mloto	Nkhata_Bay	2002	mloto_B	-11.6083	34.2996	Nkhata_Bay_mloto_B
Filled prior to publication	CopAnsF18116313	CVNK_464	?		11.7619	Copadichromis	mloto	Nkhata_Bay	2002	mloto_B	-11.6083	34.2996	Nkhata_Bay_mloto_B
Filled prior to publication	CopAnsF18116321	CVNK_465	?		10.5694	Copadichromis	mloto	Nkhata_Bay	2002	mloto_B	-11.6083	34.2996	Nkhata_Bay_mloto_B
Filled prior to publication	CopAnsF18116329	CVNK_466	?		7.76144	Copadichromis	mloto	Nkhata_Bay	2002	mloto_B	-11.6083	34.2996	Nkhata_Bay_mloto_B
Filled prior to publication	CopAnsF18116215	CVNO_148	?		14.7327	Copadichromis	mloto	Nkhotakota	2002	mloto_A	-12.922	34.3065	Nkhotakota_mloto_A
Filled prior to publication	CopAnsF18116207	CVNO_147	?		12.3713	Copadichromis	mloto	Nkhotakota	2002	mloto_A	-12.922	34.3065	Nkhotakota_mloto_A
Filled prior to publication	CopAnsF18116273	CVNO_179	?		10.4088	Copadichromis	mloto	Nkhotakota	2002	mloto_A	-12.922	34.3065	Nkhotakota_mloto_A
Filled prior to publication	CopAnsF18116360	CVNO_178	?		10.1066	Copadichromis	mloto	Nkhotakota	2002	mloto_A	-12.922	34.3065	Nkhotakota_mloto_A
Filled prior to publication	CopAnsF18116281	CVNO_180	?		7.18904	Copadichromis	mloto	Nkhotakota	2002	mloto_A	-12.922	34.3065	Nkhotakota_mloto_A
Filled prior to publication	CopAnsF18116332	CVNKU_1221	?		15.042	Copadichromis	mloto	Nkhudzi_Bay	2002	mloto_A	-14.1762	35.0006	Nkhudzi_Bay_mloto_A
Filled prior to publication	CopAnsF18116354	CVNKU_1250	?		13.6696	Copadichromis	mloto	Nkhudzi_Bay	2002	mloto_A	-14.1762	35.0006	Nkhudzi_Bay_mloto_A
Filled prior to publication	CopAnsF18116324	CVNKU_1219	?		13.5116	Copadichromis	mloto	Nkhudzi_Bay	2002	mloto_A	-14.1762	35.0006	Nkhudzi_Bay_mloto_A
Filled prior to publication	CopAnsF18116348	CVNKU_1223	?		13.0177	Copadichromis	mloto	Nkhudzi_Bay	2002	mloto_A	-14.1762	35.0006	Nkhudzi_Bay_mloto_A
Filled prior to publication	CopAnsF18116278	CVNKU_1238	?		12.7275	Copadichromis	mloto	Nkhudzi_Bay	2002	mloto_A	-14.1762	35.0006	Nkhudzi_Bay_mloto_A
Filled prior to publication	CopAnsF18116269	CVNKU_1225	?		12.5508	Copadichromis	mloto	Nkhudzi_Bay	2002	mloto_A	-14.1762	35.0006	Nkhudzi_Bay_mloto_A
Filled prior to publication	CopAnsF18116362	CVNKU_1251	?		12.3143	Copadichromis	mloto	Nkhudzi_Bay	2002	mloto_A	-14.1762	35.0006	Nkhudzi_Bay_mloto_A
Filled prior to publication	CopAnsF18116346	CVNKU_1249	?		12.2348	Copadichromis	mloto	Nkhudzi_Bay	2002	mloto_A	-14.1762	35.0006	Nkhudzi_Bay_mloto_A
Filled prior to publication	CopAnsF18116314	CVNKU_1245	?		11.616	Copadichromis	mloto	Nkhudzi_Bay	2002	mloto_A	-14.1762	35.0006	Nkhudzi_Bay_mloto_A
Filled prior to publication	CopAnsF18116325	CVNKU_1232	?		11.0646	Copadichromis	mloto	Nkhudzi_Bay	2002	mloto_A	-14.1762	35.0006	Nkhudzi_Bay_mloto_A
Filled prior to publication	CopAnsF18116286	CVNKU_1239	?		10.7951	Copadichromis	mloto	Nkhudzi_Bay	2002	mloto_A	-14.1762	35.0006	Nkhudzi_Bay_mloto_A
Filled prior to publication	CopAnsF18116285	CVNKU_1227	?		10.5309	Copadichromis	mloto	Nkhudzi_Bay	2002	mloto_A	-14.1762	35.0006	Nkhudzi_Bay_mloto_A
Filled prior to publication	CopAnsF18116341	CVNKU_1234	?		10.4328	Copadichromis	mloto	Nkhudzi_Bay	2002	mloto_A	-14.1762	35.0006	Nkhudzi_Bay_mloto_A
Filled prior to publication	CopAnsF18116294	CVNKU_1240	?		10.3191	Copadichromis	mloto	Nkhudzi_Bay	2002	mloto_A	-14.1762	35.0006	Nkhudzi_Bay_mloto_A
Filled prior to publication	CopAnsF18116293	CVNKU_1228	?		10.298	Copadichromis	mloto	Nkhudzi_Bay	2002	mloto_A	-14.1762	35.0006	Nkhudzi_Bay_mloto_A
Filled prior to publication	CopAnsF18116349	CVNKU_1235	?		10.2068	Copadichromis	mloto	Nkhudzi_Bay	2002	mloto_A	-14.1762	35.0006	Nkhudzi_Bay_mloto_A
Filled prior to publication	CopAnsF18116301	CVNKU_1229	?		10.1814	Copadichromis	mloto	Nkhudzi_Bay	2002	mloto_A	-14.1762	35.0006	Nkhudzi_Bay_mloto_A
Filled prior to publication	CopAnsF18116309	CVNKU_1230	?		10.1626	Copadichromis	mloto	Nkhudzi_Bay	2002	mloto_A	-14.1762	35.0006	Nkhudzi_Bay_mloto_A
Filled prior to publication	CopAnsF18116277	CVNKU_1226	?		10.1322	Copadichromis	mloto	Nkhudzi_Bay	2002	mloto_A	-14.1762	35.0006	Nkhudzi_Bay_mloto_A
Filled prior to publication	CopAnsF18116330	CVNKU_1247	?		10.1254	Copadichromis	mloto	Nkhudzi_Bay	2002	mloto_A	-14.1762	35.0006	Nkhudzi_Bay_mloto_A
Filled prior to publication	CopAnsF18116340	CVNKU_1222	?		10.0193	Copadichromis	mloto	Nkhudzi_Bay	2002	mloto_A	-14.1762	35.0006	Nkhudzi_Bay_mloto_A
Filled prior to publication	CopAnsF18116318	CVNKU_1244	?		9.98659	Copadichromis	mloto	Nkhudzi_Bay	2002	mloto_A	-14.1762	35.0006	Nkhudzi_Bay_mloto_A
Filled prior to publication	CopAnsF18116302	CVNKU_1241	?		9.85771	Copadichromis	mloto	Nkhudzi_Bay	2002	mloto_A	-14.1762	35.0006	Nkhudzi_Bay_mloto_A
Filled prior to publication	CopAnsF18116317	CVNKU_1231	?		9.84309	Copadichromis	mloto	Nkhudzi_Bay	2002	mloto_A	-14.1762	35.0006	Nkhudzi_Bay_mloto_A
Filled prior to publication	CopAnsF18116270	CVNKU_1237	?		9.75242	Copadichromis	mloto	Nkhudzi_Bay	2002	mloto_A	-14.1762	35.0006	Nkhudzi_Bay_mloto_A
Filled prior to publication	CopAnsF18116357	CVNKU_1236	?		9.41309	Copadichromis	mloto	Nkhudzi_Bay	2002	mloto_A	-14.1762	35.0006	Nkhudzi_Bay_mloto_A
Filled prior to publication	CopAnsF18116356	CVNKU_1224	?		9.35978	Copadichromis	mloto	Nkhudzi_Bay	2002	mloto_A	-14.1762	35.0006	Nkhudzi_Bay_mloto_A
Filled prior to publication	CopAnsF18116310	CVNKU_1242	?		8.98877	Copadichromis	mloto	Nkhudzi_Bay	2002	mloto_A	-14.1762	35.0006	Nkhudzi_Bay_mloto_A
Filled prior to publication	CopAnsF18116322	CVNKU_1246	?		8.68502	Copadichromis	mloto	Nkhudzi_Bay	2002	mloto_A	-14.1762	35.0006	Nkhudzi_Bay_mloto_A
Filled prior to publication	CopAnsF18116338	CVNKU_1248	?		8.43488	Copadichromis	mloto	Nkhudzi_Bay	2002	mloto_A	-14.1762	35.0006	Nkhudzi_Bay_mloto_A
Filled prior to publication	CopAnsF18116333	CVNKU_1233	?		7.45313	Copadichromis	mloto	Nkhudzi_Bay	2002	mloto_A	-14.1762	35.0006	Nkhudzi_Bay_mloto_A
Filled prior to publication	CopAnsF18116276	CVSB_527	?		13.7097	Copadichromis	mloto	Senga_Bay	2002	mloto_B	-13.7298	34.622	Senga_Bay_mloto_B
Filled prior to publication	CopAnsF18116268	CVSB_526	?		13.4936	Copadichromis	mloto	Senga_Bay	2002	admixed	-13.7298	34.622	Senga_Bay_admixed
Filled prior to publication	CopAnsF18116361	CVSB_529	?		10.4342	Copadichromis	mloto	Senga_Bay	2002	mloto_B	-13.7298	34.622	Senga_Bay_mloto_B
Filled prior to publication	CopAnsF18116353	CVSB_528	?		9.74737	Copadichromis	mloto	Senga_Bay	2002	mloto_B	-13.7298	34.622	Senga_Bay_mloto_B
Filled prior to publication	CICHM16429739	D06-E04	M		42.13	Copadichromis	mloto	Chiweta	2017	mloto_B	-10.6201	34.1921	Chiweta_mloto_B
Filled prior to publication	cichlid7050677	D18-F09	M		19.78	Copadichromis	mloto	Chimwala	2017	mloto_A	-14.6054	35.2595	Chimwala_mloto_A
Filled prior to publication	cichlid6779958	D21-E02	F		18.77	Copadichromis	mloto	Lake_Malombe	2017	mloto_A	-14.6054	35.2595	Lake_Malombe_mloto_A
Filled prior to publication	cichlid6779935	D20-G02	M		18.23	Copadichromis	mloto	Lake_Malombe	2017	mloto_A	-14.6054	35.2595	Lake_Malombe_mloto_A
Filled prior to publication	cichlid6779959	D21-E03	F		18.06	Copadichromis	mloto	Lake_Malombe	2017	mloto_A	-14.6054	35.2595	Lake_Malombe_mloto_A
Filled prior to publication	cichlid6779919	D20-E06	M		17.89	Copadichromis	mloto	Lake_Malombe	2017	mloto_A	-14.6054	35.2595	Lake_Malombe_mloto_A
Filled prior to publication	cichlid7020331	D20-I09	M		17.45	Copadichromis	mloto	Lake_Malombe	2017	mloto_A	-14.6054	35.2595	Lake_Malombe_mloto_A
Filled prior to publication	cichlid6779934	D20-G01	M		17.29	Copadichromis	mloto	Lake_Malombe	2017	mloto_A	-14.6054	35.2595	Lake_Malombe_mloto_A
Filled prior to publication	cichlid6779926	D20-F03	M		17.27	Copadichromis	mloto	Lake_Malombe	2017	mloto_A	-14.6054	35.2595	Lake_Malombe_mloto_A
Filled prior to publication	cichlid7020326	D20-I04	M		17.26	Copadichromis	mloto	Lake_Malombe	2017	mloto_A	-14.6054	35.2595	Lake_Malombe_mloto_A
Filled prior to publication	cichlid6779961	D21-E05	F		17.15	Copadichromis	mloto	Lake_Malombe	2017	mloto_A	-14.6054	35.2595	Lake_Malombe_mloto_A
Filled prior to publication	cichlid7020329	D20-I07	M		17.05	Copadichromis	mloto	Lake_Malombe	2017	mloto_A	-14.6054	35.2595	Lake_Malombe_mloto_A
Filled prior to publication	cichlid6779957	D21-E01	F		17.05	Copadichromis	mloto	Lake_Malombe	2017	mloto_A	-14.6054	35.2595	Lake_Malombe_mloto_A
Filled prior to publication	cichlid7020325	D20-I03	M		17.01	Copadichromis	mloto	Lake_Malombe	2017	mloto_A	-14.6054	35.2595	Lake_Malombe_mloto_A
Filled prior to publication	cichlid6779933	D20-F10	M		16.92	Copadichromis	mloto	Lake_Malombe	2017	mloto_A	-14.6054	35.2595	Lake_Malombe_mloto_A
Filled prior to publication	cichlid7020327	D20-I05	M		16.77	Copadichromis	mloto	Lake_Malombe	2017	mloto_A	-14.6054	35.2595	Lake_Malombe_mloto_A
Filled prior to publication	cichlid6779920	D20-E07	M		16.73	Copadichromis	mloto	Lake_Malombe	2017	mloto_A	-14.6054	35.2595	Lake_Malombe_mloto_A
Filled prior to publication	cichlid6779943	D20-J04	F		16.37	Copadichromis	mloto	Lake_Malombe	2017	mloto_A	-14.6054	35.2595	Lake_Malombe_mloto_A
Filled prior to publication	cichlid6779932	D20-F09	M		16.34	Copadichromis	mloto	Lake_Malombe	2017	mloto_A	-14.6054	35.2595	Lake_Malombe_mloto_A
Filled prior to publication	cichlid6779927	D20-F04	M		16.32	Copadichromis	mloto	Lake_Malombe	2017	mloto_A	-14.6054	35.2595	Lake_Malombe_mloto_A
Filled prior to publication	cichlid6779922	D20-E09	M		16.11	Copadichromis	mloto	Lake_Malombe	2017	mloto_A	-14.6054	35.2595	Lake_Malombe_mloto_A
Filled prior to publication	cichlid6779930	D20-F07	M		16.11	Copadichromis	mloto	Lake_Malombe	2017	mloto_A	-14.6054	35.2595	Lake_Malombe_mloto_A
Filled prior to publication	cichlid7020330	D20-I08	M		16.11	Copadichromis	mloto	Lake_Malombe	2017	mloto_A	-14.6054	35.2595	Lake_Malombe_mloto_A
Filled prior to publication	cichlid6779925	D20-F02	M		15.91	Copadichromis	mloto	Lake_Malombe	2017	mloto_A	-14.6054	35.2595	Lake_Malombe_mloto_A
Filled prior to publication	cichlid6779924	D20-F01	F		15.77	Copadichromis	mloto	Lake_Malombe	2017	mloto_A	-14.6054	35.2595	Lake_Malombe_mloto_A
Filled prior to publication	cichlid6779921	D20-E08	M		15.43	Copadichromis	mloto	Lake_Malombe	2017	mloto_A	-14.6054	35.2595	Lake_Malombe_mloto_A
Filled prior to publication	cichlid6779923	D20-E10	M		15.23	Copadichromis	mloto	Lake_Malombe	2017	mloto_A	-14.6054	35.2595	Lake_Malombe_mloto_A
Filled prior to publication	cichlid6779931	D20-F08	M		14.55	Copadichromis	mloto	Lake_Malombe	2017	mloto_A	-14.6054	35.2595	Lake_Malombe_mloto_A
Filled prior to publication	cichlid7020328	D20-I06	M		13.69	Copadichromis	mloto	Lake_Malombe	2017	mloto_A	-14.6054	35.2595	Lake_Malombe_mloto_A
Filled prior to publication	CICHM16429603	D12-I08	M		36.86	Copadichromis	mloto	Makanjila	2017	mloto_C	-13.8238	35.0078	Makanjila_mloto_C
Filled prior to publication	CICHM16429601	D12-I04	M		34.09	Copadichromis	mloto	Makanjila	2017	mloto_C	-13.8238	35.0078	Makanjila_mloto_C
Filled prior to publication	CICHM16429602	D12-I05	M		31.74	Copadichromis	mloto	Makanjila	2017	mloto_C	-13.8238	35.0078	Makanjila_mloto_C
Filled prior to publication	cichlid6978975	D12-I09	M		18.07	Copadichromis	mloto	Makanjila	2017	mloto_C	-13.8238	35.0078	Makanjila_mloto_C
Filled prior to publication	cichlid6978974	D12-I01	M		18.01	Copadichromis	mloto	Makanjila	2017	mloto_C	-13.8238	35.0078	Makanjila_mloto_C
Filled prior to publication	CICHM16429736	D02-G09	?		40.75	Copadichromis	virginalis	Nkhata_Bay	2016	virginalis	-11.6069	34.3116	Nkhata_Bay_virginalis
Filled prior to publication	CICHM16429737	D02-G10	?		35.76	Copadichromis	virginalis	Nkhata_Bay	2016	virginalis	-11.6069	34.3116	Nkhata_Bay_virginalis
Filled prior to publication	CICHM16429738	D02-H01	?		34.78	Copadichromis	virginalis	Nkhata_Bay	2016	virginalis	-11.6069	34.3116	Nkhata_Bay_virginalis
Filled prior to publication	CICHM16429598	D02-G08	?		32.65	Copadichromis	virginalis	Nkhata_Bay	2016	virginalis	-11.6069	34.3116	Nkhata_Bay_virginalis
Filled prior to publication	cichlid6993944	D02-I04	?		18.05	Copadichromis	virginalis	Nkhata_Bay	2016	virginalis	-11.6069	34.3116	Nkhata_Bay_virginalis
Filled prior to publication	cichlid6993935	D02-H05	?		17.73	Copadichromis	virginalis	Nkhata_Bay	2016	virginalis	-11.6069	34.3116	Nkhata_Bay_virginalis
Filled prior to publication	cichlid6993933	D02-H03	?		17.32	Copadichromis	virginalis	Nkhata_Bay	2016	virginalis	-11.6069	34.3116	Nkhata_Bay_virginalis
Filled prior to publication	cichlid6993941	D02-I01	?		17.07	Copadichromis	virginalis	Nkhata_Bay	2016	virginalis	-11.6069	34.3116	Nkhata_Bay_virginalis
Filled prior to publication	cichlid6993943	D02-I03	?		16.9	Copadichromis	virginalis	Nkhata_Bay	2016	virginalis	-11.6069	34.3116	Nkhata_Bay_virginalis
Filled prior to publication	cichlid6993937	D02-H07	?		16.59	Copadichromis	virginalis	Nkhata_Bay	2016	virginalis	-11.6069	34.3116	Nkhata_Bay_virginalis
Filled prior to publication	cichlid6993947	D02-I07	?		16.41	Copadichromis	virginalis	Nkhata_Bay	2016	virginalis	-11.6069	34.3116	Nkhata_Bay_virginalis
Filled prior to publication	cichlid6993945	D02-I05	?		16.03	Copadichromis	virginalis	Nkhata_Bay	2016	virginalis	-11.6069	34.3116	Nkhata_Bay_virginalis
Filled prior to publication	cichlid6993946	D02-I06	?		15.25	Copadichromis	virginalis	Nkhata_Bay	2016	virginalis	-11.6069	34.3116	Nkhata_Bay_virginalis
Filled prior to publication	cichlid6993942	D02-I02	?		15.14	Copadichromis	virginalis	Nkhata_Bay	2016	virginalis	-11.6069	34.3116	Nkhata_Bay_virginalis
Filled prior to publication	cichlid6993934	D02-H04	?		15.02	Copadichromis	virginalis	Nkhata_Bay	2016	virginalis	-11.6069	34.3116	Nkhata_Bay_virginalis
Filled prior to publication	cichlid6993940	D02-H10	?		14.24	Copadichromis	virginalis	Nkhata_Bay	2016	virginalis	-11.6069	34.3116	Nkhata_Bay_virginalis
Filled prior to publication	cichlid6993939	D02-H09	?		14.23	Copadichromis	virginalis	Nkhata_Bay	2016	virginalis	-11.6069	34.3116	Nkhata_Bay_virginalis
Filled prior to publication	cichlid6993948	D02-I08	?		14.22	Copadichromis	virginalis	Nkhata_Bay	2016	virginalis	-11.6069	34.3116	Nkhata_Bay_virginalis
Filled prior to publication	cichlid6993938	D02-H08	?		14.16	Copadichromis	virginalis	Nkhata_Bay	2016	virginalis	-11.6069	34.3116	Nkhata_Bay_virginalis
Filled prior to publication	cichlid6993936	D02-H06	?		13.84	Copadichromis	virginalis	Nkhata_Bay	2016	virginalis	-11.6069	34.3116	Nkhata_Bay_virginalis
Filled prior to publication	cichlid6993932	D02-H02	?		13.75	Copadichromis	virginalis	Nkhata_Bay	2016	virginalis	-11.6069	34.3116	Nkhata_Bay_virginalis
Filled prior to publication	cichlid6779881	D17-B07	?		18.94	Copadichromis	mloto	Namiasi_Palm_Beach	2017	mloto_B	-14.4058	35.2274	Namiasi_Palm_Beach_mloto_B
Filled prior to publication	cichlid6779879	D17-B05	?		18.78	Copadichromis	mloto	Namiasi_Palm_Beach	2017	mloto_B	-14.4058	35.2274	Namiasi_Palm_Beach_mloto_B
Filled prior to publication	cichlid6779867	D17-A03	?		18.68	Copadichromis	mloto	Namiasi_Palm_Beach	2017	mloto_C	-14.4058	35.2274	Namiasi_Palm_Beach_mloto_C
Filled prior to publication	cichlid6779872	D17-A08	?		18.21	Copadichromis	mloto	Namiasi_Palm_Beach	2017	mloto_B	-14.4058	35.2274	Namiasi_Palm_Beach_mloto_B
Filled prior to publication	cichlid6779877	D17-B03	?		18.21	Copadichromis	mloto	Namiasi_Palm_Beach	2017	mloto_B	-14.4058	35.2274	Namiasi_Palm_Beach_mloto_B
Filled prior to publication	cichlid6779868	D17-A04	?		17.98	Copadichromis	mloto	Namiasi_Palm_Beach	2017	mloto_B	-14.4058	35.2274	Namiasi_Palm_Beach_mloto_B
Filled prior to publication	cichlid6779883	D17-B09	?		17.93	Copadichromis	mloto	Namiasi_Palm_Beach	2017	mloto_B	-14.4058	35.2274	Namiasi_Palm_Beach_mloto_B
Filled prior to publication	cichlid6779871	D17-A07	?		17.65	Copadichromis	mloto	Namiasi_Palm_Beach	2017	mloto_B	-14.4058	35.2274	Namiasi_Palm_Beach_mloto_B
Filled prior to publication	cichlid6779874	D17-A10	?		17.07	Copadichromis	mloto	Namiasi_Palm_Beach	2017	mloto_A	-14.4058	35.2274	Namiasi_Palm_Beach_mloto_A
Filled prior to publication	cichlid6779878	D17-B04	?		16.63	Copadichromis	mloto	Namiasi_Palm_Beach	2017	mloto_B	-14.4058	35.2274	Namiasi_Palm_Beach_mloto_B
Filled prior to publication	cichlid6779880	D17-B06	?		16.63	Copadichromis	mloto	Namiasi_Palm_Beach	2017	mloto_B	-14.4058	35.2274	Namiasi_Palm_Beach_mloto_B
Filled prior to publication	cichlid6779885	D17-C01	?		16.63	Copadichromis	mloto	Namiasi_Palm_Beach	2017	mloto_B	-14.4058	35.2274	Namiasi_Palm_Beach_mloto_B
Filled prior to publication	cichlid6779887	D17-C03	?		16.57	Copadichromis	mloto	Namiasi_Palm_Beach	2017	mloto_B	-14.4058	35.2274	Namiasi_Palm_Beach_mloto_B
Filled prior to publication	cichlid6779888	D17-C04	?		16.43	Copadichromis	mloto	Namiasi_Palm_Beach	2017	mloto_B	-14.4058	35.2274	Namiasi_Palm_Beach_mloto_B
Filled prior to publication	cichlid6779865	D17-A01	?		16.14	Copadichromis	mloto	Namiasi_Palm_Beach	2017	mloto_B	-14.4058	35.2274	Namiasi_Palm_Beach_mloto_B
Filled prior to publication	cichlid6779870	D17-A06	?		16.03	Copadichromis	mloto	Namiasi_Palm_Beach	2017	mloto_B	-14.4058	35.2274	Namiasi_Palm_Beach_mloto_B
Filled prior to publication	cichlid6779876	D17-B02	?		15.86	Copadichromis	mloto	Namiasi_Palm_Beach	2017	mloto_B	-14.4058	35.2274	Namiasi_Palm_Beach_mloto_B
Filled prior to publication	cichlid6779882	D17-B08	?		15.81	Copadichromis	mloto	Namiasi_Palm_Beach	2017	mloto_B	-14.4058	35.2274	Namiasi_Palm_Beach_mloto_B
Filled prior to publication	cichlid6779875	D17-B01	?		15.73	Copadichromis	mloto	Namiasi_Palm_Beach	2017	mloto_A	-14.4058	35.2274	Namiasi_Palm_Beach_mloto_A
Filled prior to publication	cichlid6779869	D17-A05	?		15.55	Copadichromis	mloto	Namiasi_Palm_Beach	2017	mloto_B	-14.4058	35.2274	Namiasi_Palm_Beach_mloto_B
Filled prior to publication	cichlid6779884	D17-B10	?		15.48	Copadichromis	mloto	Namiasi_Palm_Beach	2017	mloto_B	-14.4058	35.2274	Namiasi_Palm_Beach_mloto_B
Filled prior to publication	cichlid6779873	D17-A09	?		15.08	Copadichromis	mloto	Namiasi_Palm_Beach	2017	mloto_B	-14.4058	35.2274	Namiasi_Palm_Beach_mloto_B
Filled prior to publication	cichlid6779886	D17-C02	?		14.96	Copadichromis	mloto	Namiasi_Palm_Beach	2017	mloto_B	-14.4058	35.2274	Namiasi_Palm_Beach_mloto_B
Filled prior to publication	cichlid6779866	D17-A02	?		14.57	Copadichromis	mloto	Namiasi_Palm_Beach	2017	mloto_A	-14.4058	35.2274	Namiasi_Palm_Beach_mloto_A
Filled prior to publication	CICHM16429597	D14-E03	M		36.23	Copadichromis	mloto	Nankhwali_trawler	2016	mloto_C	-14.1397	34.7942	Nankhwali_trawler_mloto_C
Filled prior to publication	CICHM16429596	D14-E02	M		35.78	Copadichromis	mloto	Nankhwali_trawler	2016	mloto_B	-14.1397	34.7942	Nankhwali_trawler_mloto_B
Filled prior to publication	CICHM16429740	D14-E01	M		33.17	Copadichromis	mloto	Nankhwali_trawler	2016	mloto_C	-14.1397	34.7942	Nankhwali_trawler_mloto_C
Filled prior to publication	cichlid6779977	D22-B04	M		18.79	Copadichromis	mloto	Msaka	2017	admixed	-14.1096	34.8542	Msaka_admixed
Filled prior to publication	cichlid6779978	D22-B05	M		18.02	Copadichromis	mloto	Msaka	2017	mloto_C	-14.1096	34.8542	Msaka_mloto_C
Filled prior to publication	cichlid6779975	D22-B02	M		17.62	Copadichromis	mloto	Msaka	2017	mloto_C	-14.1096	34.8542	Msaka_mloto_C
Filled prior to publication	cichlid6779976	D22-B03	M		17.62	Copadichromis	mloto	Msaka	2017	mloto_C	-14.1096	34.8542	Msaka_mloto_C
Filled prior to publication	cichlid6780007	D27-E02	M		17.61	Copadichromis	mloto	Msaka	2017	mloto_C	-14.1096	34.8542	Msaka_mloto_C
Filled prior to publication	cichlid6779973	D22-A10	M		17.57	Copadichromis	mloto	Msaka	2017	mloto_C	-14.1096	34.8542	Msaka_mloto_C
Filled prior to publication	cichlid6779986	D22-G08	M		17.18	Copadichromis	mloto	Msaka	2017	mloto_C	-14.1096	34.8542	Msaka_mloto_C
Filled prior to publication	cichlid6780009	D27-E04	M		17.11	Copadichromis	mloto	Msaka	2017	mloto_C	-14.1096	34.8542	Msaka_mloto_C
Filled prior to publication	cichlid6779982	D22-G04	M		17.05	Copadichromis	mloto	Msaka	2017	mloto_C	-14.1096	34.8542	Msaka_mloto_C
Filled prior to publication	cichlid6779974	D22-B01	M		16.67	Copadichromis	mloto	Msaka	2017	mloto_C	-14.1096	34.8542	Msaka_mloto_C
Filled prior to publication	cichlid6779983	D22-G05	M		16.42	Copadichromis	mloto	Msaka	2017	mloto_C	-14.1096	34.8542	Msaka_mloto_C
Filled prior to publication	cichlid7020344	D22-I08	M		16.17	Copadichromis	mloto	Msaka	2017	mloto_C	-14.1096	34.8542	Msaka_mloto_C
Filled prior to publication	cichlid7020343	D22-I07	M		16	Copadichromis	mloto	Msaka	2017	admixed	-14.1096	34.8542	Msaka_admixed
Filled prior to publication	cichlid6780006	D27-E01	M		16	Copadichromis	mloto	Msaka	2017	mloto_C	-14.1096	34.8542	Msaka_mloto_C
Filled prior to publication	cichlid7020376	D23-J02	M		15.92	Copadichromis	mloto	Malembo	2017	mloto_A	-14.2248	34.8088	Malembo_mloto_A
Filled prior to publication	cichlid6780005	D27-D10	M		15.77	Copadichromis	mloto	Msaka	2017	mloto_C	-14.1096	34.8542	Msaka_mloto_C
Filled prior to publication	cichlid6779984	D22-G06	M		15.49	Copadichromis	mloto	Msaka	2017	mloto_C	-14.1096	34.8542	Msaka_mloto_C
Filled prior to publication	cichlid6780008	D27-E03	M		15.34	Copadichromis	mloto	Msaka	2017	mloto_C	-14.1096	34.8542	Msaka_mloto_C
Filled prior to publication	cichlid6779979	D22-B06	M		15.33	Copadichromis	mloto	Msaka	2017	mloto_C	-14.1096	34.8542	Msaka_mloto_C
Filled prior to publication	cichlid6779980	D22-B07	M		15.29	Copadichromis	mloto	Msaka	2017	mloto_C	-14.1096	34.8542	Msaka_mloto_C
Filled prior to publication	cichlid6779989	D22-H01	M		15.26	Copadichromis	mloto	Msaka	2017	mloto_C	-14.1096	34.8542	Msaka_mloto_C
Filled prior to publication	cichlid6779981	D22-B08	M		15.05	Copadichromis	mloto	Msaka	2017	mloto_C	-14.1096	34.8542	Msaka_mloto_C
Filled prior to publication	cichlid6779985	D22-G07	M		14.25	Copadichromis	mloto	Msaka	2017	mloto_C	-14.1096	34.8542	Msaka_mloto_C
Filled prior to publication	cichlid6779990	D22-H02	M		14.23	Copadichromis	mloto	Msaka	2017	mloto_C	-14.1096	34.8542	Msaka_mloto_C
Filled prior to publication	cichlid6779988	D22-G10	M		13.69	Copadichromis	mloto	Msaka	2017	mloto_C	-14.1096	34.8542	Msaka_mloto_C
Filled prior to publication	cichlid6779987	D22-G09	M		13.67	Copadichromis	mloto	Msaka	2017	mloto_C	-14.1096	34.8542	Msaka_mloto_C
Filled prior to publication	cichlid6780004	D27-D09	M		13.13	Copadichromis	mloto	Msaka	2017	mloto_C	-14.1096	34.8542	Msaka_mloto_C
